# When a phenotype is not the genotype: Implications of phenotype misclassification and pedigree errors in genomics-assisted breeding of sweetpotato [*Ipomoea batatas* (L.) Lam.]

**DOI:** 10.1101/747469

**Authors:** Dorcus C. Gemenet, Bert De Boeck, Guilherme Da Silva Pereira, Mercy N. Kitavi, Reuben T. Ssali, Obaiya Utoblo, Jolien Swanckaert, Edward Carey, Wolfgang Gruneberg, Benard Yada, Craig Yencho, Robert O. M. Mwanga

## Abstract

Experimental error, especially through genotype misclassification and pedigree errors, negatively affects breeding decisions by creating ‘noise’ that compounds the genetic signals for selection. Unlike genotype-by-environment interactions, for which different methods have been proposed to address, the effect of ‘noise’ due to pedigree errors and misclassification has not received much attention in most crops. We used two case studies in sweetpotato, based on data from the International Potato Center’s breeding program to estimate the level of phenotype misclassification and pedigree error and to demonstrate the consequences of such errors when combining phenotypes with the respective genotypes. In the first case study, 27.7% phenotype misclassification was observed when moving genotypes from a diversity panel through *in-vitro*, screenhouse and field trialing. Additionally, 22.7% pedigree error was observed from misclassification between and within families. The second case study involving multi-environment testing of a full-sib population and quantitative trait loci (QTL) mapping showed reduced genetic correlations among pairs of environments in mega-environments with higher phenotype misclassification errors when compared to the mega-environments with lower phenotype misclassification errors. Additionally, no QTL could be identified in the low genetic correlation mega-environments. Simulation analysis indicated that phenotype misclassification was more detrimental to QTL detection when compared to missingness in data. The current information is important to inform current and future breeding activities involving genomic-assisted breeding decisions in sweetpotato, and to facilitate putting in place improved workflows that minimize phenotype misclassification and pedigree errors.
