## Supplementary Table 2 for "When a phenotype is not the genotype: Implications of phenotype misclassification and pedigree errors in genomics-assisted breeding of sweetpotato [*Ipomoea batatas* (L.) Lam.]"

### Sheet: Sheet2
Unit	Name	Tree Order	Genotype	Family (PA)	Female	Male	Family (GA)
240	F916	1	B4*A2/3	B4*A2	Wagabolige	NASPOT 1	B4*A2
239	S916	2	B4*A2/3	B4*A2	Wagabolige	NASPOT 1	B4*A2
238	I916	3	B4*A2/3	B4*A2	Wagabolige	NASPOT 1	B4*A2
233	S713	4	B4*A2/2	B4*A2	Wagabolige	NASPOT 1	B4*A2
232	I713	5	B4*A2/2	B4*A2	Wagabolige	NASPOT 1	B4*A2
234	F713	6	B4*A2/2	B4*A2	Wagabolige	NASPOT 1	B4*A2
9	F1595	7	B4*A2/16	B4*A2	Wagabolige	NASPOT 1	B4*A2
8	S1595	8	B4*A2/16	B4*A2	Wagabolige	NASPOT 1	B4*A2
235	I794	9	B4*A2/9	B4*A2	Wagabolige	NASPOT 1	B4*A2
7	I1595	10	B4*A2/16	B4*A2	Wagabolige	NASPOT 1	B4*A2
237	F794	11	B4*A2/9	B4*A2	Wagabolige	NASPOT 1	B4*A2
236	S794	12	B4*A2/9	B4*A2	Wagabolige	NASPOT 1	B4*A2
48	F1986	13	B4*A2/20	B4*A2	Wagabolige	NASPOT 1	B4*A2
46	I1986	14	B4*A2/20	B4*A2	Wagabolige	NASPOT 1	B4*A2
47	S1986	15	B4*A2/20	B4*A2	Wagabolige	NASPOT 1	B4*A2
95	S749	16	B4*A6/4	B4*A6	Wagabolige	SPK004	B4*A2
94	I749	17	B4*A6/4	B4*A6	Wagabolige	SPK004	B4*A2
96	F749	18	B4*A6/4	B4*A6	Wagabolige	SPK004	B4*A2
172	I1091	19	B4*A6/20	B4*A6	Wagabolige	SPK004	B4*A2
123	F345	20	B4*A2/19	B4*A2	Wagabolige	NASPOT 1	B4*A2
121	I345	21	B4*A2/19	B4*A2	Wagabolige	NASPOT 1	B4*A2
122	S345	22	B4*A2/19	B4*A2	Wagabolige	NASPOT 1	B4*A2
87	F265	23	B4*A6/42	B4*A6	Wagabolige	SPK004	B4*A2
85	I265	24	B4*A6/42	B4*A6	Wagabolige	SPK004	B4*A2
86	S265	25	B4*A6/42	B4*A6	Wagabolige	SPK004	B4*A2
69	F1195	26	B2*A4/1	B2*A4	Magabali	NASPOT5/58	Mixed1
67	I1195	27	B2*A4/1	B2*A4	Magabali	NASPOT5/58	Mixed1
68	S1195	28	B2*A4/1	B2*A4	Magabali	NASPOT5/58	Mixed1
106	I1281	29	B2*A4/2	B2*A4	Magabali	NASPOT5/58	Mixed1
64	I979	30	B2*A1/29	B2*A1	Magabali	Ejumula	Mixed1
24	F719	31	B2*A4/29	B2*A4	Magabali	NASPOT5/58	Mixed1
23	S719	32	B2*A4/29	B2*A4	Magabali	NASPOT5/58	Mixed1
223	I1943	33	B3*A5/23	B3*A5	NASPOT 5	NASPOT 7	Mixed1
177	F1203	34	B8*A8/3	B8*A8	Huarmeyano	NK259L	Mixed1
175	I1203	35	B8*A8/3	B8*A8	Huarmeyano	NK259L	Mixed1
176	S1203	36	B8*A8/3	B8*A8	Huarmeyano	NK259L	Mixed1
42	F1461	37	B1*A6 SG0309	B1*A6	Resisto	SPK004	Mixed1
40	I1461	38	B1*A6 SG0309	B1*A6	Resisto	SPK004	Mixed1
41	S1461	39	B1*A6 SG0309	B1*A6	Resisto	SPK004	Mixed1
166	I757	40	B2*A1/14	B2*A1	Magabali	Ejumula	Mixed1
75	F39	41	B2*A1/15	B2*A1	Magabali	Ejumula	Mixed1
73	I39	42	B2*A1/15	B2*A1	Magabali	Ejumula	Mixed1
74	S39	43	B2*A1/15	B2*A1	Magabali	Ejumula	Mixed1
213	F1206	44	B2*A4/31	B2*A4	Magabali	NASPOT5/58	Mixed1
211	I1206	45	B2*A4/31	B2*A4	Magabali	NASPOT5/58	Mixed1
212	S1206	46	B2*A4/31	B2*A4	Magabali	NASPOT5/58	Mixed1
246	F1247	47	B2*A1/22	B2*A1	Magabali	Ejumula	B2*A1
245	S1247	48	B2*A1/22	B2*A1	Magabali	Ejumula	B2*A1
244	I1247	49	B2*A1/22	B2*A1	Magabali	Ejumula	B2*A1
195	F435	50	B2*A1/26	B2*A1	Magabali	Ejumula	B2*A1
193	I435	51	B2*A1/26	B2*A1	Magabali	Ejumula	B2*A1
194	S435	52	B2*A1/26	B2*A1	Magabali	Ejumula	B2*A1
120	F2049	53	B2*A1/24	B2*A1	Magabali	Ejumula	B2*A1
119	S2049	54	B2*A1/24	B2*A1	Magabali	Ejumula	B2*A1
118	I2049	55	B2*A1/24	B2*A1	Magabali	Ejumula	B2*A1
168	F757	56	B2*A1/14	B2*A1	Magabali	Ejumula	B2*A1
167	S757	57	B2*A1/14	B2*A1	Magabali	Ejumula	B2*A1
70	I1280	58	B2*A4/11	B2*A4	Magabali	NASPOT5/58	B2*A1
224	S1943	59	B2*A4/3	B2*A4	Magabali	NASPOT5/58	B2*A4
22	I719	60	B2*A4/29	B2*A4	Magabali	NASPOT5/58	B2*A4
72	F1280	61	B2*A4/11	B2*A4	Magabali	NASPOT5/58	B2*A4
71	S1280	62	B2*A4/11	B2*A4	Magabali	NASPOT5/58	B2*A4
225	F1943	63	B2*A4/3	B2*A4	Magabali	NASPOT5/58	B2*A4
108	F1281	64	B2*A4/2	B2*A4	Magabali	NASPOT5/58	B2*A4
107	S1281	65	B2*A4/2	B2*A4	Magabali	NASPOT5/58	B2*A4
192	F2059	66	B2*A4/37	B2*A4	Magabali	NASPOT5/58	B2*A4
191	S2059	67	B2*A4/37	B2*A4	Magabali	NASPOT5/58	B2*A4
190	I2059	68	B2*A4/37	B2*A4	Magabali	NASPOT5/58	B2*A4
155	S2057	69	B5*A2/16	B5*A2	Mugande	NASPOT 1	B5*A2
154	I2057	70	B5*A2/16	B5*A2	Mugande	NASPOT 1	B5*A2
156	F2057	71	B5*A2/16	B5*A2	Mugande	NASPOT 1	B5*A2
272	S933	72	B5*A2/9	B5*A2	Mugande	NASPOT 1	B5*A2
271	I933	73	B5*A2/9	B5*A2	Mugande	NASPOT 1	B5*A2
273	F933	74	B5*A2/9	B5*A2	Mugande	NASPOT 1	B5*A2
165	F666	75	B5*A2/36	B5*A2	Mugande	NASPOT 1	B5*A2
164	S666	76	B5*A2/36	B5*A2	Mugande	NASPOT 1	B5*A2
255	F1576	77	B5*A2/19	B5*A2	Mugande	NASPOT 1	B5*A2
253	I1576	78	B5*A2/19	B5*A2	Mugande	NASPOT 1	B5*A2
254	S1576	79	B5*A2/19	B5*A2	Mugande	NASPOT 1	B5*A2
163	I666	80	B5*A2/36	B5*A2	Mugande	NASPOT 1	B5*A2
200	S687	81	B5*A2/30	B5*A2	Mugande	NASPOT 1	B5*A2
199	I687	82	B5*A2/30	B5*A2	Mugande	NASPOT 1	B5*A2
201	F687	83	B5*A2/30	B5*A2	Mugande	NASPOT 1	B5*A2
153	F1872	84	B5*A2/4	B5*A2	Mugande	NASPOT 1	B5*A2
151	I1872	85	B5*A2/4	B5*A2	Mugande	NASPOT 1	B5*A2
152	S1872	86	B5*A2/4	B5*A2	Mugande	NASPOT 1	B5*A2
279	F1250	87	B5*A2/25	B5*A2	Mugande	NASPOT 1	B5*A2
277	I1250	88	B5*A2/25	B5*A2	Mugande	NASPOT 1	B5*A2
278	S1250	89	B5*A2/25	B5*A2	Mugande	NASPOT 1	B5*A2
3	F22	90	B8*A8/32	B8*A8	Huarmeyano	NK259L	B5*A2
1	I22	91	B8*A8/32	B8*A8	Huarmeyano	NK259L	B5*A2
2	S22	92	B8*A8/32	B8*A8	Huarmeyano	NK259L	B5*A2
189	F1888	93	B8*A8/34	B8*A8	Huarmeyano	NK259L	B8*A8
187	I1888	94	B8*A8/34	B8*A8	Huarmeyano	NK259L	B8*A8
188	S1888	95	B8*A8/34	B8*A8	Huarmeyano	NK259L	B8*A8
111	F100	96	B8*A8/35	B8*A8	Huarmeyano	NK259L	B8*A8
109	I100	97	B8*A8/35	B8*A8	Huarmeyano	NK259L	B8*A8
110	S100	98	B8*A8/35	B8*A8	Huarmeyano	NK259L	B8*A8
222	F1559	99	B8*A8/14	B8*A8	Huarmeyano	NK259L	B8*A8
220	I1559	100	B8*A8/14	B8*A8	Huarmeyano	NK259L	B8*A8
221	S1559	101	B8*A8/14	B8*A8	Huarmeyano	NK259L	B8*A8
30	F940	102	B8*A8/17	B8*A8	Huarmeyano	NK259L	B8*A8
28	I940	103	B8*A8/17	B8*A8	Huarmeyano	NK259L	B8*A8
29	S940	104	B8*A8/17	B8*A8	Huarmeyano	NK259L	B8*A8
81	F1746	105	B4*A6/32	B4*A6	Wagabolige	SPK004	B4*A6
80	S1746	106	B4*A6/32	B4*A6	Wagabolige	SPK004	B4*A6
79	I1746	107	B4*A6/32	B4*A6	Wagabolige	SPK004	B4*A6
141	F1202	108	B4*A6/29	B4*A6	Wagabolige	SPK004	B4*A6
139	I1202	109	B4*A6/29	B4*A6	Wagabolige	SPK004	B4*A6
140	S1202	110	B4*A6/29	B4*A6	Wagabolige	SPK004	B4*A6
171	F855	111	B4*A6/19	B4*A6	Wagabolige	SPK004	B4*A6
170	S855	112	B4*A6/19	B4*A6	Wagabolige	SPK004	B4*A6
215	S1375	113	B8*A8/10	B8*A8	Huarmeyano	NK259L	Mixed2
214	I1375	114	B8*A8/10	B8*A8	Huarmeyano	NK259L	Mixed2
216	F1375	115	B8*A8/10	B8*A8	Huarmeyano	NK259L	Mixed2
160	I532	116	B2*A1/30	B2*A1	Magabali	Ejumula	Mixed2
66	F979	117	B2*A1/29	B2*A1	Magabali	Ejumula	Mixed2
162	F532	118	B2*A1/30	B2*A1	Magabali	Ejumula	Mixed2
161	S532	119	B2*A1/30	B2*A1	Magabali	Ejumula	Mixed2
65	S979	120	B2*A1/29	B2*A1	Magabali	Ejumula	Mixed2
57	F592	121	B3*A5/1	B3*A5	NASPOT 5	NASPOT 7	B3*A5
56	S592	122	B3*A5/1	B3*A5	NASPOT 5	NASPOT 7	B3*A5
265	I718	123	B3*A5/2	B3*A5	NASPOT 5	NASPOT 7	B3*A5
55	I592	124	B3*A5/1	B3*A5	NASPOT 5	NASPOT 7	B3*A5
150	F1487	125	B4*A6/36	B4*A6	Wagabolige	SPK004	B3*A5
112	I1484	126	B4*A6/36	B4*A6	Wagabolige	SPK004	B3*A5
217	I118	127	B3*A5/5	B3*A5	NASPOT 5	NASPOT 7	B3*A5
90	F521	128	B3*A5/15	B3*A5	NASPOT 5	NASPOT 7	B3*A5
88	I521	129	B3*A5/15	B3*A5	NASPOT 5	NASPOT 7	B3*A5
89	S521	130	B3*A5/15	B3*A5	NASPOT 5	NASPOT 7	B3*A5
34	I1272	131	B3*A5/29	B3*A5	NASPOT 5	NASPOT 7	B3*A5
276	F1153	132	B3*A5/23	B3*A5	NASPOT 5	NASPOT 7	B3*A5
274	I1153	133	B3*A5/23	B3*A5	NASPOT 5	NASPOT 7	B3*A5
275	S1153	134	B3*A5/23	B3*A5	NASPOT 5	NASPOT 7	B3*A5
219	F118	135	B3*A5/5	B3*A5	NASPOT 5	NASPOT 7	B3*A5
218	S118	136	B3*A5/5	B3*A5	NASPOT 5	NASPOT 7	B3*A5
125	S529	137	B3*A5/10	B3*A5	NASPOT 5	NASPOT 7	B3*A5
124	I529	138	B3*A5/10	B3*A5	NASPOT 5	NASPOT 7	B3*A5
126	F529	139	B3*A5/10	B3*A5	NASPOT 5	NASPOT 7	B3*A5
36	F1272	140	B3*A5/29	B3*A5	NASPOT 5	NASPOT 7	B3*A5
35	S1272	141	B3*A5/29	B3*A5	NASPOT 5	NASPOT 7	B3*A5
267	F718	142	B3*A5/2	B3*A5	NASPOT 5	NASPOT 7	B3*A5
266	S718	143	B3*A5/2	B3*A5	NASPOT 5	NASPOT 7	B3*A5
231	F557	144	B3*A5/21	B3*A5	NASPOT 5	NASPOT 7	B3*A5
230	S557	145	B3*A5/21	B3*A5	NASPOT 5	NASPOT 7	B3*A5
229	I557	146	B3*A5/21	B3*A5	NASPOT 5	NASPOT 7	B3*A5
114	F1484	147	B3*A5/46	B3*A5	NASPOT 5	NASPOT 7	B3*A5
113	S1484	148	B3*A5/46	B3*A5	NASPOT 5	NASPOT 7	B3*A5
117	F1760	149	B3*A5/17	B3*A5	NASPOT 5	NASPOT 7	B3*A5
116	S1760	150	B3*A5/17	B3*A5	NASPOT 5	NASPOT 7	B3*A5
115	I1760	151	B3*A5/17	B3*A5	NASPOT 5	NASPOT 7	B3*A5
203	S779	152	B7*A2/3	B7*A2	New Kawogo	NASPOT 1	B3*A3
133	I845	153	B3*A3/34	B3*A3	NASPOT 5	Dimbuka-Bukulula	B3*A3
204	F779	154	B7*A2/3	B7*A2	New Kawogo	NASPOT 1	B3*A3
202	I779	155	B7*A2/3	B7*A2	New Kawogo	NASPOT 1	B3*A3
186	F1516	156	B3*A3/21	B3*A3	NASPOT 5	Dimbuka-Bukulula	B3*A3
185	S1516	157	B3*A3/21	B3*A3	NASPOT 5	Dimbuka-Bukulula	B3*A3
180	F1361	158	B3*A3/7	B3*A3	NASPOT 5	Dimbuka-Bukulula	B3*A3
178	I1361	159	B3*A3/7	B3*A3	NASPOT 5	Dimbuka-Bukulula	B3*A3
179	S1361	160	B3*A3/7	B3*A3	NASPOT 5	Dimbuka-Bukulula	B3*A3
12	F1979	161	B3*A3/15	B3*A3	NASPOT 5	Dimbuka-Bukulula	B3*A3
10	I1979	162	B3*A3/15	B3*A3	NASPOT 5	Dimbuka-Bukulula	B3*A3
11	S1979	163	B3*A3/15	B3*A3	NASPOT 5	Dimbuka-Bukulula	B3*A3
228	F445	164	B3*A3/5	B3*A3	NASPOT 5	Dimbuka-Bukulula	B3*A3
227	S445	165	B3*A3/5	B3*A3	NASPOT 5	Dimbuka-Bukulula	B3*A3
226	I445	166	B3*A3/5	B3*A3	NASPOT 5	Dimbuka-Bukulula	B3*A3
183	F116	167	B3*A3/2	B3*A3	NASPOT 5	Dimbuka-Bukulula	B3*A3
181	I116	168	B3*A3/2	B3*A3	NASPOT 5	Dimbuka-Bukulula	B3*A3
182	S116	169	B3*A3/2	B3*A3	NASPOT 5	Dimbuka-Bukulula	B3*A3
135	F845	170	B3*A3/34	B3*A3	NASPOT 5	Dimbuka-Bukulula	B3*A3
134	S845	171	B3*A3/34	B3*A3	NASPOT 5	Dimbuka-Bukulula	B3*A3
32	S1186	172	B3*A3/3	B3*A3	NASPOT 5	Dimbuka-Bukulula	B3*A3
31	I1186	173	B3*A3/3	B3*A3	NASPOT 5	Dimbuka-Bukulula	B3*A3
33	F1186	174	B3*A3/3	B3*A3	NASPOT 5	Dimbuka-Bukulula	B3*A3
184	I1516	175	B3*A3/21	B3*A3	NASPOT 5	Dimbuka-Bukulula	B3*A3
84	F2032	176	B7*A2/27	B7*A2	New Kawogo	NASPOT 1	B7*A2
83	S2032	177	B7*A2/27	B7*A2	New Kawogo	NASPOT 1	B7*A2
82	I2032	178	B7*A2/27	B7*A2	New Kawogo	NASPOT 1	B7*A2
20	S584	179	B7*A2/18	B7*A2	New Kawogo	NASPOT 1	B7*A2
19	I584	180	B7*A2/18	B7*A2	New Kawogo	NASPOT 1	B7*A2
21	F584	181	B7*A2/18	B7*A2	New Kawogo	NASPOT 1	B7*A2
49	I251	182	B7*A2/36	B7*A2	New Kawogo	NASPOT 1	B7*A2
51	F251	183	B7*A2/36	B7*A2	New Kawogo	NASPOT 1	B7*A2
50	S251	184	B7*A2/36	B7*A2	New Kawogo	NASPOT 1	B7*A2
136	I1071	185	B7*A2/1	B7*A2	New Kawogo	NASPOT 1	B7*A2
45	F1629	186	B7*A2/12	B7*A2	New Kawogo	NASPOT 1	B7*A2
43	I1629	187	B7*A2/12	B7*A2	New Kawogo	NASPOT 1	B7*A2
44	S1629	188	B7*A2/12	B7*A2	New Kawogo	NASPOT 1	B7*A2
270	F799	189	B7*A2/3	B7*A2	New Kawogo	NASPOT 1	B7*A2
269	S799	190	B7*A2/3	B7*A2	New Kawogo	NASPOT 1	B7*A2
268	I799	191	B7*A2/3	B7*A2	New Kawogo	NASPOT 1	B7*A2
102	F1068	192	B7*A2/23	B7*A2	New Kawogo	NASPOT 1	B7*A2
100	I1068	193	B7*A2/23	B7*A2	New Kawogo	NASPOT 1	B7*A2
101	S1068	194	B7*A2/23	B7*A2	New Kawogo	NASPOT 1	B7*A2
138	F1071	195	B7*A2/1	B7*A2	New Kawogo	NASPOT 1	B7*A2
137	S1071	196	B7*A2/1	B7*A2	New Kawogo	NASPOT 1	B7*A2
60	F741	197	B4*A6/14	B4*A6	Wagabolige	SPK004	Mixed3
59	S741	198	B4*A6/14	B4*A6	Wagabolige	SPK004	Mixed3
58	I741	199	B4*A6/14	B4*A6	Wagabolige	SPK004	Mixed3
26	S813	200	B6*A7/29	B6*A7	NASPOT 11	NASPOT 10 O	Mixed3
25	I813	201	B6*A7/29	B6*A7	NASPOT 11	NASPOT 10 O	Mixed3
27	F813	202	B6*A7/29	B6*A7	NASPOT 11	NASPOT 10 O	Mixed3
173	S1091	203	B4*A6/20	B4*A6	Wagabolige	SPK004	Mixed3
169	I855	204	B4*A6/19	B4*A6	Wagabolige	SPK004	Mixed3
174	F1091	205	B4*A6/20	B4*A6	Wagabolige	SPK004	Mixed3
207	F902	206	B4*A6/7	B4*A6	Wagabolige	SPK004	Mixed3
206	S902	207	B4*A6/7	B4*A6	Wagabolige	SPK004	Mixed3
205	I902	208	B4*A6/7	B4*A6	Wagabolige	SPK004	Mixed3
282	F1430	209	B6*A7/38	B6*A7	NASPOT 11	NASPOT 10 O	Mixed3
280	I1430	210	B6*A7/38	B6*A7	NASPOT 11	NASPOT 10 O	Mixed3
281	S1430	211	B6*A7/38	B6*A7	NASPOT 11	NASPOT 10 O	Mixed3
129	F633	212	B6*A7/31	B6*A7	NASPOT 11	NASPOT 10 O	Mixed3
128	S633	213	B6*A7/31	B6*A7	NASPOT 11	NASPOT 10 O	Mixed3
127	I633	214	B6*A7/31	B6*A7	NASPOT 11	NASPOT 10 O	Mixed3
149	S1487	215	B4*A6/36	B4*A6	Wagabolige	SPK004	Mixed3
148	I1487	216	B4*A6/36	B4*A6	Wagabolige	SPK004	Mixed3
62	S827	217	B6*A5/31	B6*A5	NASPOT 11	NASPOT 7	B6*A5
61	I827	218	B6*A5/31	B6*A5	NASPOT 11	NASPOT 7	B6*A5
78	F1478	219	B6*A5/22	B6*A5	NASPOT 11	NASPOT 7	B6*A5
63	F827	220	B6*A5/31	B6*A5	NASPOT 11	NASPOT 7	B6*A5
77	S1478	221	B6*A5/22	B6*A5	NASPOT 11	NASPOT 7	B6*A5
76	I1478	222	B6*A5/22	B6*A5	NASPOT 11	NASPOT 7	B6*A5
210	F1115	223	B6*A5/19	B6*A5	NASPOT 11	NASPOT 7	B6*A5
208	I1115	224	B6*A5/19	B6*A5	NASPOT 11	NASPOT 7	B6*A5
209	S1115	225	B6*A5/19	B6*A5	NASPOT 11	NASPOT 7	B6*A5
159	F411	226	B6*A5/11	B6*A5	NASPOT 11	NASPOT 7	B6*A5
157	I411	227	B6*A5/11	B6*A5	NASPOT 11	NASPOT 7	B6*A5
158	S411	228	B6*A5/11	B6*A5	NASPOT 11	NASPOT 7	B6*A5
147	F107	229	B6*A5/10	B6*A5	NASPOT 11	NASPOT 7	B6*A5
145	I107	230	B6*A5/10	B6*A5	NASPOT 11	NASPOT 7	B6*A5
146	S107	231	B6*A5/10	B6*A5	NASPOT 11	NASPOT 7	B6*A5
132	F754	232	B6*A7/20	B6*A7	NASPOT 11	NASPOT 10 O	B6*A5
131	S754	233	B6*A7/20	B6*A7	NASPOT 11	NASPOT 10 O	B6*A5
130	I754	234	B6*A7/20	B6*A7	NASPOT 11	NASPOT 10 O	B6*A5
105	F1201	235	B6*A5/4	B6*A5	NASPOT 11	NASPOT 7	B6*A5
103	I1201	236	B6*A5/4	B6*A5	NASPOT 11	NASPOT 7	B6*A5
104	S1201	237	B6*A5/4	B6*A5	NASPOT 11	NASPOT 7	B6*A5
249	F1383	238	B6*A7/23	B6*A7	NASPOT 11	NASPOT 10 O	B6*A7
247	I1383	239	B6*A7/23	B6*A7	NASPOT 11	NASPOT 10 O	B6*A7
248	S1383	240	B6*A7/23	B6*A7	NASPOT 11	NASPOT 10 O	B6*A7
258	F1951	241	B6*A7/7	B6*A7	NASPOT 11	NASPOT 10 O	B6*A7
256	I1951	242	B6*A7/7	B6*A7	NASPOT 11	NASPOT 10 O	B6*A7
257	S1951	243	B6*A7/7	B6*A7	NASPOT 11	NASPOT 10 O	B6*A7
252	F167	244	B6*A7/3	B6*A7	NASPOT 11	NASPOT 10 O	B6*A7
250	I167	245	B6*A7/3	B6*A7	NASPOT 11	NASPOT 10 O	B6*A7
251	S167	246	B6*A7/3	B6*A7	NASPOT 11	NASPOT 10 O	B6*A7
264	F579	247	B6*A7/14	B6*A7	NASPOT 11	NASPOT 10 O	B6*A7
262	I579	248	B6*A7/14	B6*A7	NASPOT 11	NASPOT 10 O	B6*A7
263	S579	249	B6*A7/14	B6*A7	NASPOT 11	NASPOT 10 O	B6*A7
99	F842	250	B1*A8/14	B1*A8	Resisto	NK259L	B1*A8
98	S842	251	B1*A8/14	B1*A8	Resisto	NK259L	B1*A8
97	I842	252	B1*A8/14	B1*A8	Resisto	NK259L	B1*A8
198	F542	253	B1*A8/31	B1*A8	Resisto	NK259L	B1*A8
16	I515	254	B1*A8/34	B1*A8	Resisto	NK259L	B1*A8
197	S542	255	B1*A8/31	B1*A8	Resisto	NK259L	B1*A8
18	F515	256	B1*A8/34	B1*A8	Resisto	NK259L	B1*A8
17	S515	257	B1*A8/34	B1*A8	Resisto	NK259L	B1*A8
196	I542	258	B1*A8/31	B1*A8	Resisto	NK259L	B1*A8
6	F1460	259	B1*A8/2	B1*A8	Resisto	NK259L	B1*A8
4	I1460	260	B1*A8/2	B1*A8	Resisto	NK259L	B1*A8
5	S1460	261	B1*A8/2	B1*A8	Resisto	NK259L	B1*A8
243	F1119	262	B1*A8/1	B1*A8	Resisto	NK259L	B1*A8
242	S1119	263	B1*A8/1	B1*A8	Resisto	NK259L	B1*A8
241	I1119	264	B1*A8/1	B1*A8	Resisto	NK259L	B1*A8
54	F519	265	B1*A8/22	B1*A8	Resisto	NK259L	B1*A8
52	I519	266	B1*A8/22	B1*A8	Resisto	NK259L	B1*A8
53	S519	267	B1*A8/22	B1*A8	Resisto	NK259L	B1*A8
261	F463	268	B1*A6/SG0306	B1*A6	Resisto	SPK004	B1*A6
259	I463	269	B1*A6/SG0306	B1*A6	Resisto	SPK004	B1*A6
260	S463	270	B1*A6/SG0306	B1*A6	Resisto	SPK004	B1*A6
39	F28	271	B1*A6/SG0315	B1*A6	Resisto	SPK004	B1*A6
38	S28	272	B1*A6/SG0315	B1*A6	Resisto	SPK004	B1*A6
14	S173	273	B1*A6/SG0312	B1*A6	Resisto	SPK004	B1*A6
13	I173	274	B1*A6/SG0312	B1*A6	Resisto	SPK004	B1*A6
15	F173	275	B1*A6/SG0312	B1*A6	Resisto	SPK004	B1*A6
92	S595	276	B1*A6/SG0329	B1*A6	Resisto	SPK004	B1*A6
91	I595	277	B1*A6/SG0329	B1*A6	Resisto	SPK004	B1*A6
93	F595	278	B1*A6/SG0329	B1*A6	Resisto	SPK004	B1*A6
37	I28	279	B1*A6/SG0315	B1*A6	Resisto	SPK004	B1*A6
144	F1321	280	B1*A6/32	B1*A6	Resisto	SPK004	B1*A6
143	S1321	281	B1*A6/32	B1*A6	Resisto	SPK004	B1*A6
142	I1321	282	B1*A6/32	B1*A6	Resisto	SPK004	B1*A6
